# A syntenin-deficient microenvironment educates AML for aggressiveness

**DOI:** 10.1101/2021.01.06.425538

**Authors:** R Leblanc, J Fares, A Goubard, R Castellano, L Camoin, M Balzano, R Ghossoub, B Bou-Tayeh, C Fauriat, N Vey, JP Borg, Y Collette, M Aurrand-Lions, G David, P Zimmermann

## Abstract

In acute myeloid leukemia (AML), the stromal microenvironment plays a prominent role in promoting tumor cell survival and progression. Although widely explored, the crosstalk between leukemic and stromal cells remains poorly understood. Syntenin, a multi-domain PDZ protein, controls both the trafficking and signaling of key molecules involved in intercellular communication. Therefore, we aimed to clarify the role of environmental syntenin in the progression of AML. By *in vivo* approaches in syngeneic mice, we demonstrate that a syntenin-deficient environment reprograms AML blasts to survive independently of the stroma. Up-regulation of EEF1A2 in the blasts controls this gain of cell survival. Furthermore, using *ex vivo* co-culture systems, we show that syntenin-deficient bone marrow stromal cells (BMSC) enhance the survival of different types of AML cells, including patient samples, and suffice to educate syngeneic AML, recapitulating micro-environmental effects observed *in vivo.* We establish that syntenin-deficiency causes an increase of eIF5A and autophagy-related factors in BMSC, and provide evidence that the inhibition of autophagy prevents syntenin-deficient BMSC to stimulate AML survival. Altogether, these findings indicate that host-syntenin in the BM microenvironment acts as a repressor of AML aggressiveness.

**Key points:**

- A syntenin-deficient host reprograms AML blasts, enhancing total protein synthesis and cell survival pathways
- Autophagy in the syntenin-deficient microenvironment is responsible for the gain of AML cell survival
