## Supplementary material for "A syntenin-deficient microenvironment educates AML for aggressiveness": supp table 1

### Sheet: Feuil1
REAGENT OR RESOURCE	NAME	SOURCE	REFERENCE	USE
Antibodies	CD45.1 (Ly-5.1) clone A20, FITC	BD Biosciences	564704	Flow cytometry
	CD45.1 (Ly-5.1) clone A20, PE CF594	BD Biosciences	562452	Flow cytometry
	CD45.2 (Ly-5.2) clone 104, PerCP-Cyanine5.5	eBioscience	45-0454-82	Flow cytometry
	CD45.2 (Ly-5.2) clone 104, PE	BioLegend	109808	Flow cytometry
	TER-119 (Ly-76), PE	BioLegend	116208	Flow cytometry
	CD3e clone 17A2, PE	BioLegend	100206	Flow cytometry
	CD4 clone RM4-5, PE	eBioscience	12-0043-82	Flow cytometry
	CD8a clone 53-6.7, PE	eBioscience	12-0081-82	Flow cytometry
	Gr1 (Ly6G) cloneRB6-8C5, PE	eBioscience	12-5931-81	Flow cytometry
	CD51 (Integrin alpha V) clone RMV-7, Biotin	eBioscience	13-0512-81	Flow cytometry
	CD105 (Endoglin) clone MJ7/18, PE-CF594	BD Biosciences	562762	Flow cytometry
	Ly-6A/E (Sca-1) clone D7, BV421	BD Biosciences	562729	Flow cytometry
	CD54 (ICAM-1) clone 3E2, BV421	BD Biosciences	553332	Flow cytometry
	CD106 (VCAM-1) clone 429, FITC	BD Biosciences	553775	Flow cytometry
	CD44 clone IM7, PerCP-Cyanine5.5	eBioscience	45-0441-82	Flow cytometry
	CD295 (Leptin receptor)	R&D	BAF497	Flow cytometry
	CD44, clone IM7, PerCP-Cyanine5.5	eBioscience	45-0441-82	Flow cytometry
	Human CD45 clone HI30, Pacific Blue	BioLegend	304021	Flow cytometry
	Tubulin clone DM1A	Sigma Aldrich	T6199	Western blot
	GRB2	BD Biosciences	610112	Western blot
	Syntenin clone 96	Homemade	-	Western blot
	Alix clone 67	Homemade	-	Western blot
	Flotillin-1 clone 18	BD Biosciences	610820	Western blot
	TSG101, clone C2	Santa Cruz	sc-7964	Western blot
	EEF1A2	GeneTex	GTX102326	Western blot, Flow cytometry
	RICTOR clone 53A2	Cell signaling	2114	Western blot
	pT1135 RICTOR clone D30A	Cell signaling	3806	Western blot
	AKT	Cell signaling	9272	Western blot, Flow cytometry
	pS473 AKT clone D9E	Cell signaling	4060	Western blot, Flow cytometry
	pT450 AKT	Cell signaling	9267	Western blot, Flow cytometry
	RPS6 clone 54D2	Cell signaling	2317	Western blot, Flow cytometry
	pS235/236 RPS6 clone D572.2E	Cell signaling	4858	Western blot, Flow cytometry
	ATG3	Sigma Aldrich	SAB3500500	Western blot
	eIF5A clone EP526Y	Abcam	ab32443	Western blot
	LC3B clone EPR18709	Abcam	ab192890	Western blot, Immunoflurorescence
Chemicals & proteins	Collagen 1, Rat tail	Life Technologies	A1048301	-
	Insulin human, recombinant	Sigma Aldrich	I2643-25MG	-
	Dexamethasone	Sigma Aldrich	D4902-25MG	-
	3-Isobutyl-1-methylxanthine	Sigma Aldrich	I5879-100MG	-
	β-Glycerophosphate disodium salt hydrate	Sigma Aldrich	G9422-10G	-
	L-Ascorbic acid	Sigma Aldrich	A5960-10MG	-
	DAPI fluoromount G	Cliniscience	0100-20	Immunofluorescence
	Alexa Fluor 555 Azide 0.5mg	Life Technologies	A20012	Flow cytometry
	LIVE/DEAD® Fixable Far Red Dead Cell Stain	Life Technologies	L10120	Flow cytometry
	Draq 7	Biolegend	424001	Flow cytometry
	SYTOX Blue Nucleic Acid Stain	Life Technologies	S11348	Flow cytometry
	Propidium iodide (PI)	eBioscience	BMS500PI	Flow cytometry
	CountBright™ Absolute Counting Beads	Life Technologies	C36950	Flow cytometry
	Oil Red O solution , 0.5% in isopropanol	Sigma Aldrich	O1391-250ML	-
	Alizarin-red staining solution	Sigma Aldrich	TMS-008-C	-
	O-Propargyl-puromycin	Jena Bioscience	NU-931-5	-
	Metarrestin (ML-246)	Cliniscience	AOB1384	-
	Chloroquine	Sigma Aldrich	C6628	-
	Bafilomycin A1	Santa Cruz	sc-201550	-
	Annexin V Apoptosis detection kit PE	Life Technologies	88-8102-72	Flow cytometry
	Annexin V Apoptosis detection kit APC	Life Technologies	88-8007-72	Flow cytometry
	Click-it cell reaction buffer	Life Technologies	C10269	Flow cytometry
