## Supplementary material for "A syntenin-deficient microenvironment educates AML for aggressiveness": supp table 4

### Sheet: Feuil1
PATIENT	ORGAN	FAB CLASSIFICATION	MUTATION	Viable cells (%) - 72h		SIGNIFICANCE (2way ANOVA)
				WT	KO
AML1	Blood	LAM M1	FLT3- / NPM1+	11.05	23.12	p<0.001
AML2	Bone marrow	LAM M5a	FLT3- / NPM1- / CEBPA-	43.42	50.44	p<0.001
AML3	Bone marrow	LAM M4	-	17.15	42.55	p<0.001
AML4	Blood	LAM M3	-	8.282	24.8333	p<0.001
AML5	Blood	LAM M0	FLT3- / NPM1- / CEBPA-	12.8	15.18	p<0.001
AML6	Blood	LAM M5	FLT3+ / NPM1+	18.37	28.33	p<0.001
AML7	Blood	LAM M5	-	34.92	51.75	p<0.001
AML8	Bone marrow	LAM M1	FLT3- / NPM1- / CEBPA-	13.17	17.28	p<0.001
AML9	Bone Marrow	LAM M1	-	6.68	9.485	p<0.001
AML10	Bone Marrow	LAM M1	-	36.58	41.92	p<0.001
AML11	Blood	LAM M5	-	21.05	26.1	p<0.001
AML12	Blood	Undefined	-	33.33	44.48	p<0.001
